# Comparative analysis of cloacal microbiota in *Henophidia* (non-venomous) and *Caenophidia* (venomous) snakes

**DOI:** 10.64898/2026.05.13.724777

**Authors:** Ehsan Ghasemian, Sedreh Nassirnia, Trestan Pillonel, Simon Rüegg, Sebastien Aeby, Claire Bertelli, Nicole Borel, Gilbert Greub

## Abstract

The evolutionary divergence between *Henophidia* (non-venomous) and *Caenophidia* (venomous) snakes has produced distinct cranial morphologies, digestive strategies, and presence of specialised venom systems in *Caenophidia*, yet the extent to which these long-standing diverging trajectories have shaped cloacal microbiota assembly remains poorly understood. We characterised cloacal microbiota in 70 captive snakes (52 *Caenophidia*, 18 *Henophidia*) by 16S rRNA amplicon sequencing. Beta diversity was tested by PERMANOVA, differential abundance by ANCOM-BC2, community types by Dirichlet Multinomial Mixture modelling (DMM), and microbial interactions by SparCC co-occurrence networks. Predicted functional potential (PICRUSt2) was analysed by ALDEx2 differential abundance testing and elastic net feature selection. *Henophidia* exhibited significantly higher bacterial richness and greater compositional variability than *Caenophidia*. Community composition showed clade-associated differences (PERMANOVA) and partitioned into two distinct DMM community types. The *Henophidia* network was 11.9-fold denser and more modular, with *Burkholderiaceae* as a keystone hub, whereas the *Caenophidia* network was sparse. *Henophidia* showed predicted enrichment in C1 metabolic pathways (ethylmalonyl-CoA, formaldehyde assimilation I, glycine betaine degradation I, methylaspartate cycle), aromatic compound catabolism, and nitrogen recycling, whilst *Caenophidia* showed enrichment in allantoin and glucuronate degradation. This multi-method analysis suggests *Burkholderiaceae* as a candidate keystone taxon in *Henophidia* and indicates that phylogenetic clade is a major contributor to cloacal microbiota structure. The lower richness in *Caenophidia* raises a testable hypothesis that broad-spectrum antimicrobial activity of their venom components may selectively filter susceptible microbial lineages, motivating future shotgun metagenomic studies in wild populations of snakes.
