## Supplementary material for "Comparative analysis of cloacal microbiota in *Henophidia* (non-venomous) and *Caenophidia* (venomous) snakes": Table S8

### Sheet: Table S8_1
Variable	R2_PERMANOVA	F_PERMANOVA	P_PERMANOVA	Omega_sq	P_Betadisper
Clade	0.018919	1.40654	0.196	0.0021964	0.165

### Sheet: Table S8_2
feature	we.ep	p_adjust	wi.ep	wi.eBH	rab.all	rab.win.Caenophidia	rab.win.Henophidia	clr_diff_btw	diff.win	effect_size	effect.low	effect.high	overlap	pathway_name	clr_diff	mean_Caenophidia	mean_Henophidia	sd_Caenophidia	sd_Henophidia	log2FC	direction
PWY-3661	3.86486e-12	1.49233e-09	1.47218e-07	2.99162e-05	-4.84325	-12.9638	-1.50921	11.1065	8.51606	1.11435	-0.259947	14.335	0.0746529	glycine betaine degradation I	11.1065	11.6451	273.043	40.7397	420.433	11.1065	Higher in Henophidia
PWY-1622	8.42576e-11	1.36817e-08	4.71038e-07	3.85078e-05	-5.15272	-7.54331	-0.335751	7.68933	8.04239	1.03952	-0.56165	12.2767	0.102431	formaldehyde assimilation I (serine pathway)	7.68933	8.50699	412.266	17.9433	525.838	7.68933	Higher in Henophidia
PWY-5100	6.05876e-09	2.45852e-08	3.39263e-07	1.71315e-06	4.17195	4.63784	2.33064	-2.1089	1.66104	-1.26248	-10.1277	0.679639	0.100607	pyruvate fermentation to acetate and lactate II	-2.1089	2236.92	1937.18	1089.85	879.618	-2.1089	Higher in Caenophidia
GLUCUROCAT-PWY	5.33285e-08	1.67211e-07	7.93455e-07	2.71586e-06	3.76365	4.05619	2.15092	-2.0557	1.5822	-1.20612	-11.1252	0.770206	0.111111	superpathway of &beta;-D-glucuronide and D-glucuronate degradation	-2.0557	1809.94	1712.63	1214.25	1190.33	-2.0557	Higher in Caenophidia
PWY-7242	1.06338e-07	3.12148e-07	5.69865e-07	2.12862e-06	4.34227	4.78328	2.65404	-2.00619	1.63483	-1.17277	-9.17491	0.77272	0.107639	D-fructuronate degradation	-2.00619	2642.38	2681.78	1671.52	1774.1	-2.00619	Higher in Caenophidia
PWY-621	1.6155e-07	4.60069e-07	8.46896e-07	2.85159e-06	3.74774	4.18461	1.9208	-2.18776	1.71349	-1.15978	-10.5348	0.712059	0.0997399	sucrose degradation III (sucrose invertase)	-2.18776	1796.44	1613.9	1221	1102.09	-2.18776	Higher in Caenophidia
GLCMANNANAUT-PWY	5.50051e-07	1.44334e-06	1.26986e-06	4.00672e-06	3.45538	3.81558	1.81814	-2.15064	1.78113	-1.1111	-7.77748	0.826709	0.117188	superpathway of N-acetylglucosamine, N-acetylmannosamine and N-acetylneuraminate degradation	-2.15064	1514.55	1354.43	943.675	923.918	-2.15064	Higher in Caenophidia
RHAMCAT-PWY	2.9758e-06	6.61057e-06	3.57023e-06	9.52225e-06	3.29395	3.59506	1.3724	-2.24253	1.99249	-1.05693	-8.46917	1.02079	0.123157	L-rhamnose degradation I	-2.24253	1207.61	1109.91	922.738	910.962	-2.24253	Higher in Caenophidia
PWY-6728	2.82187e-07	7.57881e-06	2.86494e-07	3.20368e-05	-13.849	-16.5123	-0.201577	15.9038	9.81596	1.19343	-1.00406	21.6439	0.0875977	methylaspartate cycle	15.9038	11.6306	430.155	29.403	369.008	15.9038	Higher in Henophidia
PWY-5741	8.64933e-07	1.28925e-05	2.63803e-07	3.16293e-05	-14.4479	-16.6501	-1.50688	14.4838	9.28642	1.24009	-0.862398	14.7866	0.0842015	ethylmalonyl-CoA pathway	14.4838	3.06791	302.897	8.78464	448.42	14.4838	Higher in Henophidia
PWY0-41	7.0666e-06	1.48061e-05	2.96564e-06	8.21122e-06	1.40469	1.9786	-1.08237	-2.88534	2.77492	-1.01049	-7.93342	1.0435	0.130963	allantoin degradation IV (anaerobic)	-2.88534	345.055	259.781	237.067	387.78	-2.88534	Higher in Caenophidia
SUCSYN-PWY	1.81855e-06	2.72833e-05	5.77629e-07	4.27757e-05	-11.2459	-16.1887	-1.5865	12.9723	9.42041	1.20743	-1.06127	12.6558	0.103209	sucrose biosynthesis I (from photosynthesis)	12.9723	2.56645	196.886	7.40724	245.095	12.9723	Higher in Henophidia
LPSSYN-PWY	1.36876e-05	2.74049e-05	6.3342e-06	1.56244e-05	2.09018	2.49599	-0.993121	-3.50275	3.19932	-1.00226	-7.81871	1.18453	0.143105	superpathway of lipopolysaccharide biosynthesis	-3.50275	569.888	337.943	390.052	409.321	-3.50275	Higher in Caenophidia
P261-PWY	1.44317e-06	3.56191e-05	7.49015e-06	0.000271425	-16.6342	-17.7794	-6.45731	10.7516	6.60692	1.29298	-1.28733	12.739	0.142238	coenzyme M biosynthesis I	10.7516	0.382289	6.86096	1.55446	8.44508	10.7516	Higher in Henophidia
PWY-7347	7.87056e-06	9.2405e-05	5.62765e-07	4.28287e-05	-12.757	-16.2332	-3.22539	11.4427	8.72311	1.1815	-1.08226	12.6648	0.097138	sucrose biosynthesis III	11.4427	0.777181	75.4524	2.25618	103.259	11.4427	Higher in Henophidia
PWY-6107	2.34545e-05	0.000248017	6.2623e-06	0.000250103	-14.7345	-16.3855	-4.46343	9.80751	7.91257	1.08085	-1.15057	10.2421	0.130095	chlorosalicylate degradation	9.80751	0.529357	24.5634	2.00987	28.4127	9.80751	Higher in Henophidia
PWY-7098	5.80107e-05	0.000759938	3.32866e-05	0.000771437	-16.9896	-17.8202	-6.21866	11.4606	7.19591	1.17699	-2.04426	11.9035	0.156982	vanillin and vanillate degradation II	11.4606	0.080706	29.3645	0.424733	47.0678	11.4606	Higher in Henophidia
PWY-7097	6.09818e-05	0.00081579	2.94461e-05	0.0007221	-16.9955	-17.7629	-6.38062	11.2878	7.01421	1.20008	-1.72679	12.7088	0.154514	vanillin and vanillate degradation I	11.2878	0.071954	26.6961	0.378893	42.978	11.2878	Higher in Henophidia
PWY-6338	7.16458e-05	0.000935982	3.61428e-05	0.0008658	-16.9733	-17.8319	-6.38233	11.2439	7.31031	1.19336	-1.55994	11.7566	0.16059	superpathway of vanillin and vanillate degradation	11.2439	0.071954	26.6961	0.378893	42.978	11.2439	Higher in Henophidia
PWY-6992	9.4008e-05	0.00106628	5.64815e-05	0.00121601	-17.0116	-17.8728	-4.54708	12.3557	9.60876	1.03928	-2.41075	15.2051	0.167389	1,5-anhydrofructose degradation	12.3557	0.297112	26.7943	1.00649	26.3503	12.3557	Higher in Henophidia
PWY-6944	0.000126	0.00152112	2.93889e-05	0.000741921	-17.4415	-18.2116	-6.29608	10.7965	7.6802	1.17508	-1.45198	11.3667	0.149176	androstenedione degradation	10.7965	0.00332918	19.1183	0.016812	38.8499	10.7965	Higher in Henophidia
PWY-1361	0.00014614	0.00162024	7.72289e-05	0.0015176	-17.0415	-17.8432	-6.06011	11.4111	8.42409	1.05907	-1.83578	13.2685	0.179688	benzoyl-CoA degradation I (aerobic)	11.4111	0.108335	39.1832	0.382142	66.4844	11.4111	Higher in Henophidia
PWY-7159	0.000446339	0.00435093	0.000234412	0.00364754	-17.6329	-18.3074	-8.82062	9.51918	8.19372	1.0113	-1.52509	9.39926	0.186632	chlorophyllide a biosynthesis III (aerobic, light independent)	9.51918	0.139781	109.465	1.00798	365.086	9.51918	Higher in Henophidia

### Sheet: Table S8_3
feature	coefficient	selection_freq	mean_Caenophidia	mean_Henophidia	sd_Caenophidia	sd_Henophidia	clr_mean_a	clr_mean_b	log2FC	direction	pathway_name
P164-PWY	-0.224289	1	984.147	1101.53	817.06	937.77	1.07555	0.567185	-0.508364	No strong change	purine nucleobases degradation I (anaerobic)
P341-PWY	-0.211775	1	63.5249	34.0694	78.976	67.6991	-2.01474	-3.65957	-1.64484	No strong change	glycolysis V (Pyrococcus)
METHGLYUT-PWY	0.141516	1	55.0206	139.744	82.4368	116.914	-2.33213	-1.55442	0.777713	No strong change	superpathway of methylglyoxal degradation
PWY-5741	0.123467	1	3.06791	302.897	8.78464	448.42	-4.75499	-1.49009	3.26491	Higher in Henophidia	ethylmalonyl-CoA pathway
PWY-1541	0.107406	1	9.15433	149.943	16.8373	174.141	-3.88102	-1.94684	1.93419	No strong change	superpathway of taurine degradation
PWY-6165	-0.10416	1	13.9176	20.1381	27.5383	32.6868	-3.81138	-3.89154	-0.0801659	No strong change	chorismate biosynthesis II (archaea)
P221-PWY	0.0877988	1	134.05	594.09	219.852	544.78	-1.63658	-0.193471	1.4431	No strong change	octane oxidation
PWY-1622	0.0834781	1	8.50699	412.266	17.9433	525.838	-4.20668	-0.999166	3.20752	Higher in Henophidia	formaldehyde assimilation I (serine pathway)
PWY-6396	0.0817541	1	168.609	383.576	177.835	271.489	-0.920241	-0.392661	0.527579	No strong change	superpathway of 2,3-butanediol biosynthesis
PWY-5529	0.0798913	1	0.135841	71.2811	0.979562	199.707	-5.32722	-4.38646	0.940768	No strong change	superpathway of bacteriochlorophyll a biosynthesis
PWY-3661	0.0713389	1	11.6451	273.043	40.7397	420.433	-4.38278	-1.3586	3.02418	Higher in Henophidia	glycine betaine degradation I
PWY-7159	0.05901	1	0.139781	109.465	1.00798	365.086	-5.32674	-4.36687	0.959872	No strong change	chlorophyllide a biosynthesis III (aerobic, light independent)
PWY-5531	0.0580136	1	0.139781	109.465	1.00798	365.086	-5.32674	-4.36687	0.959872	No strong change	chlorophyllide a biosynthesis II (anaerobic)
PWY-6728	0.0516789	1	11.6306	430.155	29.403	369.008	-4.34729	-0.645651	3.70164	Higher in Henophidia	methylaspartate cycle
CHLOROPHYLL-SYN	0.0371519	1	0.109226	47.0546	0.787637	130.285	-5.33084	-4.56203	0.768818	No strong change	chlorophyllide a biosynthesis I (aerobic, light-dependent)
PWY-7392	-0.0308628	0.93	987.033	1566.92	593.261	598.342	1.29213	1.21793	-0.0742003	No strong change	taxadiene biosynthesis (engineered)
CRNFORCAT-PWY	0.0278056	1	29.5631	246.991	82.4944	207.706	-3.40006	-1.17622	2.22384	Higher in Henophidia	creatinine degradation I
PWY-7210	-0.0255257	1	205.592	63.0105	380.68	110.567	-2.07993	-3.3137	-1.23377	No strong change	pyrimidine deoxyribonucleotides biosynthesis from CTP
PWY-5484	-0.0235108	0.99	2545.47	2859.5	1230.38	1168.22	2.32785	1.83551	-0.492339	No strong change	glycolysis II (from fructose 6-phosphate)
PWY-6107	0.017846	1	0.529357	24.5634	2.00987	28.4127	-5.16069	-3.67258	1.48811	No strong change	chlorosalicylate degradation
PWY-7198	-0.0160865	1	165.33	45.5456	319.036	82.0652	-2.31097	-3.55587	-1.2449	No strong change	pyrimidine deoxyribonucleotides de novo biosynthesis IV
PWY-7090	0.0141884	0.99	48.6975	130.505	78.7811	101.129	-2.42767	-1.62238	0.80529	No strong change	UDP-2,3-diacetamido-2,3-dideoxy-&alpha;-D-mannuronate biosynthesis
PWY-5941	0.00551183	0.93	45.1298	162.71	63.6279	154.013	-2.46961	-1.69947	0.77014	No strong change	glycogen degradation II (eukaryotic)
PWY-6992	0.00162194	1	0.297112	26.7943	1.00649	26.3503	-5.23123	-3.56764	1.66359	No strong change	1,5-anhydrofructose degradation

### Sheet: Table S8_4
feature	coefficient	selection_freq	mean_Caenophidia	mean_Henophidia	sd_Caenophidia	sd_Henophidia	clr_mean_a	clr_mean_b	log2FC	direction	pathway_name
PWY-5741	0.123467	1	3.06791	302.897	8.78464	448.42	-4.75499	-1.49009	3.26491	Higher in Henophidia	ethylmalonyl-CoA pathway
PWY-1622	0.0834781	1	8.50699	412.266	17.9433	525.838	-4.20668	-0.999166	3.20752	Higher in Henophidia	formaldehyde assimilation I (serine pathway)
PWY-3661	0.0713389	1	11.6451	273.043	40.7397	420.433	-4.38278	-1.3586	3.02418	Higher in Henophidia	glycine betaine degradation I
PWY-6728	0.0516789	1	11.6306	430.155	29.403	369.008	-4.34729	-0.645651	3.70164	Higher in Henophidia	methylaspartate cycle
CRNFORCAT-PWY	0.0278056	1	29.5631	246.991	82.4944	207.706	-3.40006	-1.17622	2.22384	Higher in Henophidia	creatinine degradation I

### Sheet: Table S8_5
Pathway	Pathway_Name	N_ECs	N_Genes	N_Taxa_Caenophidia	N_Taxa_Henophidia	N_Taxa_Total	Total_Linkages
CRNFORCAT-PWY	creatinine degradation I	1	25	34	62	66	401
PWY-5741	ethylmalonyl-CoA pathway	3	4	5	16	18	42
PWY-1622	formaldehyde assimilation I (serine pathway)	2	3	5	13	15	33
PWY-6728	methylaspartate cycle	3	3	5	11	13	22
PWY-3661	glycine betaine degradation I	1	1	4	8	9	12

### Sheet: Table S8_6
Pathway	Pathway_Name	N_ECs	N_Genes	N_Taxa_Caenophidia	N_Taxa_Henophidia	N_Taxa_Total	Total_Linkages
PWY-6338	superpathway of vanillin and vanillate degradation	2	25	19	54	58	300
PWY-6944	androstenedione degradation	0	25	4	47	48	209
PWY-7097	vanillin and vanillate degradation I	3	25	14	39	42	306
PWY-7098	vanillin and vanillate degradation II	2	25	15	49	53	290
PWY-5100	pyruvate fermentation to acetate and lactate II	3	5	32	29	39	114
SUCSYN-PWY	sucrose biosynthesis I (from photosynthesis)	4	5	20	43	47	75
GLCMANNANAUT-PWY	superpathway of N-acetylglucosamine, N-acetylmannosamine and N-acetylneuraminate degradation	4	4	21	15	25	89
GLUCUROCAT-PWY	superpathway of &beta;-D-glucuronide and D-glucuronate degradation	3	4	17	19	24	81
PWY-5741	ethylmalonyl-CoA pathway	3	4	5	16	18	42
PWY-621	sucrose degradation III (sucrose invertase)	3	4	23	27	37	90
PWY-1622	formaldehyde assimilation I (serine pathway)	2	3	5	13	15	33
PWY-6728	methylaspartate cycle	3	3	5	11	13	22
PWY-6992	1,5-anhydrofructose degradation	3	3	15	29	34	49
PWY-7242	D-fructuronate degradation	2	3	17	16	23	58
RHAMCAT-PWY	L-rhamnose degradation I	3	3	18	15	24	60
P261-PWY	coenzyme M biosynthesis I	1	2	3	9	10	18
PWY-7347	sucrose biosynthesis III	2	2	6	17	18	27
PWY0-41	allantoin degradation IV (anaerobic)	2	2	18	17	22	44
LPSSYN-PWY	superpathway of lipopolysaccharide biosynthesis	1	1	7	7	8	14
PWY-1361	benzoyl-CoA degradation I (aerobic)	1	1	2	6	6	8
PWY-3661	glycine betaine degradation I	1	1	4	8	9	12
PWY-6107	chlorosalicylate degradation	1	1	7	9	11	16
PWY-7159	chlorophyllide a biosynthesis III (aerobic, light independent)	1	1	14	12	19	26
