## Supplementary material for "Comparative analysis of cloacal microbiota in *Henophidia* (non-venomous) and *Caenophidia* (venomous) snakes": Table S7

### Sheet: Table S7_1
Property	Caenophidia	Henophidia
Density	0.0006664	0.00826336
Clustering_Coef	0.778133	0.492886
Modularity	0.32	0.795005
Avg_Path_Length	0.603019	2.45915
Positive_Edge_Pct	100	93.5484

### Sheet: Table S7_2
Genus	Cluster
Achromobacter	0
Acidimicrobiales_fam_gen	0
Acidovorax_A	0
Acinetobacter	0
Actinomycetaceae_gen	0
Actinomycetales_fam_gen	0
Advenella	0
Akkermansia	0
Alcaligenes	0
Anaerotignum_189125	0
Arachnia	0
BX12	0
Bacteroides_H	0
Barrientosiimonas	0
Bilophila/DTU012_g	0
Bosea	0
Bowdeniella	0
Brachybacterium	0
Brevibacterium	0
Brevundimonas	0
Brucella_498859	0
Burkholderiaceae_A_592522_gen	0
Burkholderiaceae_A_595422_gen	0
Butyricimonas	0
Campylobacter_B	0
Campylobacteraceae_gen	0
Cellulosilyticaceae_g	0
Chitinophagaceae_966727_gen	0
Chlamydophila	0
Chryseobacterium_796614	0
Citrobacter_A_692098	0
Cloacibacillus	0
Clostridium_AB	0
Clostridium_AQ	0
Clostridium_P	0
Clostridium_Q_134516	0
Clostridium_T	0
Clostridium_X	0
Comamonas_F_589250	0
Copromonas	0
Corynebacterium	0
Dermatophilaceae_390796_gen	0
Desulfovibrio_R_446353	0
Dietzia	0
Eggerthella	0
Eggerthellaceae_gen	0
Enemella	0
Enterobacterales_A_737866_fam_gen	0
Enterocloster	0
Enterococcus_A	0
Enterococcus_H_360604	0
Erysipelatoclostridium	0
Falsochrobactrum	0
Flavobacterium	0
Fusobacterium_A	0
Fusobacterium_C	0
GCA-900066495	0
Glutamicibacter	0
Gordonia_B_376796	0
Haoranjiania	0
Hungatella_A_128155	0
Hydrogenophaga_590395	0
Intestinibacillus	0
Jonquetella	0
Kaistella	0
Kocuria	0
Lachnospiraceae_gen	0
Lacipirellula	0
Lactobacillus	0
Lawsonibacter	0
Leucobacter	0
Lysobacter_B_615592	0
Mammaliicoccus_319278	0
Methyloversatilis	0
Microbacteriaceae_gen	0
Morganella	0
Muricomes_149725	0
Mycobacteriaceae_gen	0
Nakamurella	0
Neisseriaceae_563222_g	0
Oceanirhabdus	0
Odoribacter_865974	0
Oscillibacter	0
Parabacteroides_B_862066	0
Paraclostridium	0
Paracoccus	0
Photorhabdus	0
Phreatobacter	0
Pirellula_B_754616	0
Pirellulaceae_gen	0
Planobacterium	0
Propionibacteriaceae_gen	0
Proteus	0
Providencia_A_732258	0
Pseudomonas_A	0
Pseudomonas_E_647464	0
Pseudomonas_E_648040	0
Pseudomonas_E_650326	0
Pseudoxanthomonas_A_615337	0
Raoultibacter	0
Rhizobiaceae_A_499470_gen	0
Rhodobacteraceae_gen	0
Rothia	0
SFMI01	0
Salmonella_692099	0
Shinella	0
Sphaerochaeta_A_985280	0
Sphingobacterium	0
Sphingomonadaceae_gen	0
Spyradosoma	0
Staphylococcus	0
Stenotrophomonas_A_615274	0
Terrisporobacter	0
Thermomicrobiales_f_g	0
UBA932_gen	0
Vagococcus_B	0
WCHB1-69_g	0
Enterobacteriaceae_A_gen	1
Escherichia_710834	1
Klebsiella_711353	1
Klebsiella_724518	1
Dethiosulfovibrionaceae_gen	2
Proteiniphilum	2

### Sheet: Table S7_3
Genus	Cluster
Acidimicrobiales_fam_gen	0
Acinetobacter	0
Alcaligenes	0
Anaerotignum_189125	0
Arachnia	0
BX12	0
Barrientosiimonas	0
Bilophila/DTU012_g	0
Burkholderiaceae_A_595422_gen	0
Butyricimonas	0
Cellulosilyticaceae_g	0
Citrobacter_A_692098	0
Clostridium_AB	0
Clostridium_P	0
Clostridium_Q_134516	0
Clostridium_T	0
Clostridium_X	0
Copromonas	0
Dermatophilaceae_390796_gen	0
Dethiosulfovibrionaceae_gen	0
Eggerthella	0
Eggerthellaceae_gen	0
Enemella	0
Enterobacteriaceae_A_gen	0
Enterococcus_A	0
Enterococcus_H_360604	0
Falsochrobactrum	0
Fusobacterium_A	0
GCA-900066495	0
Glutamicibacter	0
Haoranjiania	0
Hydrogenophaga_590395	0
Intestinibacillus	0
Kaistella	0
Klebsiella_711353	0
Klebsiella_724518	0
Kocuria	0
Lacipirellula	0
Lactobacillus	0
Lawsonibacter	0
Leucobacter	0
Lysobacter_B_615592	0
Mammaliicoccus_319278	0
Methyloversatilis	0
Microbacteriaceae_gen	0
Morganella	0
Muricomes_149725	0
Mycobacteriaceae_gen	0
Oceanirhabdus	0
Oscillibacter	0
Paraclostridium	0
Phreatobacter	0
Pirellula_B_754616	0
Pirellulaceae_gen	0
Planobacterium	0
Propionibacteriaceae_gen	0
Pseudomonas_A	0
Pseudomonas_E_647464	0
Pseudomonas_E_648040	0
Pseudoxanthomonas_A_615337	0
Raoultibacter	0
Rhizobiaceae_A_499470_gen	0
Rhodobacteraceae_gen	0
Rothia	0
SFMI01	0
Sphingomonadaceae_gen	0
Spyradosoma	0
Terrisporobacter	0
Thermomicrobiales_f_g	0
Vagococcus_B	0
WCHB1-69_g	0
Bacteroides_H	1
Bowdeniella	1
Clostridium_AQ	1
Corynebacterium	1
Dietzia	1
Lachnospiraceae_gen	1
Paracoccus	1
Providencia_A_732258	1
Actinomycetaceae_gen	2
Actinomycetales_fam_gen	2
Advenella	2
Chlamydophila	2
Chryseobacterium_796614	2
Fusobacterium_C	2
Jonquetella	2
Nakamurella	2
Neisseriaceae_563222_g	2
Proteiniphilum	2
Acidovorax_A	3
Bosea	3
Brevundimonas	3
Burkholderiaceae_A_592522_gen	3
Comamonas_F_589250	3
Flavobacterium	3
Shinella	3
Campylobacteraceae_gen	4
Chitinophagaceae_966727_gen	4
Enterobacterales_A_737866_fam_gen	4
Erysipelatoclostridium	4
Sphingobacterium	4
Akkermansia	5
Desulfovibrio_R_446353	5
Enterocloster	5
Hungatella_A_128155	5
Odoribacter_865974	5
Parabacteroides_B_862066	5
Brachybacterium	6
Brevibacterium	6
Brucella_498859	6
Gordonia_B_376796	6
Photorhabdus	6
Staphylococcus	6
Achromobacter	7
Escherichia_710834	7
Pseudomonas_E_650326	7
Salmonella_692099	7
Stenotrophomonas_A_615274	7
Cloacibacillus	8
Sphaerochaeta_A_985280	8
UBA932_gen	8
Campylobacter_B	9
Proteus	9
