## Supplementary material for "Comparative analysis of cloacal microbiota in *Henophidia* (non-venomous) and *Caenophidia* (venomous) snakes": Table S4

### Sheet: Table S4_1
Variable	SumOfSquares	VarianceExplained_Percent	F_value	P_value	Significance
Taxonomic_clade	1.47961	6.34	4.81964	0.001	**
Sex	0.431613	1.85	1.40592	0.045	*
Husbandry	2.09598	8.98	1.70685	0.001	**
Residual	19.3407	82.84

### Sheet: Table S4_2
Variable	SumOfSquares	VarianceExplained_Percent	F_value	P_value	Significance
Taxonomic_clade	1.13608	4.23	3.13355	0.001	**
Sex	0.619058	2.31	1.70749	0.014	*
Husbandry	2.25064	8.38	1.55193	0.001	**
Residual	22.8409	85.08

### Sheet: Table S4_3
CAP1	CAP2	Genus	Vector_length
-0.70717	0.261471	Salmonella_692099	0.75396
0.214655	-0.542852	Citrobacter_A_692098	0.583751
-0.346245	0.00140964	Achromobacter	0.346248
0.250877	0.224787	Paracoccus	0.336851
0.019261	-0.307523	Dethiosulfovibrionaceae_gen	0.308126
0.26072	-0.123706	Jonquetella	0.288579
-0.0408031	-0.272134	Lachnospiraceae_gen	0.275176

### Sheet: Table S4_4
CAP1	CAP2	Genus	Vector_length
-0.719085	-0.0571433	Salmonella_692099	0.721352
0.305261	-0.60391	Paracoccus	0.676677
0.214289	0.496033	Citrobacter_A_692098	0.540341
0.117564	0.298451	Providencia_A_732258	0.320771
-0.315163	0.0024181	Achromobacter	0.315172
0.113453	-0.248447	Haoranjiania	0.273125
0.272204	0.00863644	Jonquetella	0.272341
