## Supplementary material for "Comparative analysis of cloacal microbiota in *Henophidia* (non-venomous) and *Caenophidia* (venomous) snakes": Table S6

### Sheet: Table S6
Taxon	Log2FoldChange	SE	P_value	Q_value	W_statistic	Passed_ss	Diff_abundant	Significance	Direction	Meets_Effect_Size
Lachnospiraceae_gen	-5.9269	0.51	1.48128e-15	1.02208e-13	-11.6208	TRUE	TRUE	***	Higher in Caenophidia	TRUE
Clostridium_AQ	-3.4862	0.3942	7.38721e-10	2.54859e-08	-8.8432	FALSE	TRUE	***	Higher in Caenophidia	TRUE
Eggerthellaceae_gen	-2.7622	0.2992	1.19451e-08	2.06053e-07	-9.2307	FALSE	TRUE	***	Higher in Caenophidia	TRUE
Photorhabdus	-4.1959	0.4522	1.09596e-08	2.06053e-07	-9.2793	FALSE	TRUE	***	Higher in Caenophidia	TRUE
Klebsiella_724518	-2.9804	0.3084	2.5481e-08	3.51637e-07	-9.6643	FALSE	TRUE	***	Higher in Caenophidia	TRUE
Jonquetella	5.2204	0.3474	3.43274e-08	3.94765e-07	15.0287	FALSE	TRUE	***	Higher in Henophidia	TRUE
Klebsiella_711353	-2.1384	0.2878	4.93232e-07	4.86186e-06	-7.4302	FALSE	TRUE	***	Higher in Caenophidia	TRUE
Enterobacteriaceae_A_gen	-2.0734	0.3376	4.30105e-06	3.29747e-05	-6.1409	FALSE	TRUE	***	Higher in Caenophidia	TRUE
Akkermansia	1.9331	0.3396	4.19973e-06	3.29747e-05	5.6925	TRUE	TRUE	***	Higher in Henophidia	TRUE
Enterocloster	-2.8873	0.4746	1.5818e-05	0.000109144	-6.0838	FALSE	TRUE	***	Higher in Caenophidia	TRUE
Campylobacter_B	1.6555	0.3737	0.000123142	0.000772435	4.4301	FALSE	TRUE	***	Higher in Henophidia	TRUE
Dethiosulfovibrionaceae_gen	-4.4424	0.3542	0.000232465	0.00133667	-12.543	FALSE	TRUE	**	Higher in Caenophidia	TRUE
Enemella	-2.7501	0.3092	0.000298887	0.0015864	-8.8949	FALSE	TRUE	**	Higher in Caenophidia	TRUE
Proteus	1.6832	0.3964	0.000330962	0.00163117	4.2459	FALSE	TRUE	**	Higher in Henophidia	TRUE
Haoranjiania	3.119	0.3873	0.000477727	0.00219754	8.0535	FALSE	TRUE	**	Higher in Henophidia	TRUE
Bowdeniella	1.79	0.3436	0.000556613	0.00232465	5.2099	FALSE	TRUE	**	Higher in Henophidia	TRUE
Copromonas	1.4681	0.3519	0.000572739	0.00232465	4.172	FALSE	TRUE	**	Higher in Henophidia	TRUE
Hungatella_A_128155	-1.2873	0.2957	0.00115016	0.00436885	-4.3527	FALSE	TRUE	**	Higher in Caenophidia	TRUE
Salmonella_692099	-2.9516	0.8688	0.00120302	0.00436885	-3.3973	FALSE	TRUE	**	Higher in Caenophidia	TRUE
Odoribacter_865974	-3.0807	0.3007	0.00198209	0.00683822	-10.2459	FALSE	TRUE	**	Higher in Caenophidia	TRUE
Clostridium_X	-1.4411	0.3081	0.00226735	0.00744987	-4.6775	FALSE	TRUE	**	Higher in Caenophidia	TRUE
Citrobacter_A_692098	-1.7402	0.5614	0.00340881	0.0106913	-3.1	FALSE	TRUE	*	Higher in Caenophidia	TRUE
SFMI01	-1.4417	0.4637	0.00427852	0.0128356	-3.1093	FALSE	TRUE	*	Higher in Caenophidia	TRUE
Oscillibacter	-1.719	0.3007	0.00463137	0.0133152	-5.717	FALSE	TRUE	*	Higher in Caenophidia	TRUE
Bilophila/DTU012_g	-2.1701	0.753	0.00820087	0.0226344	-2.8819	FALSE	TRUE	*	Higher in Caenophidia	TRUE
Parabacteroides_B_862066	1.1543	0.2984	0.0117791	0.0312599	3.8684	FALSE	TRUE	*	Higher in Henophidia	TRUE
Proteiniphilum	-1.1395	0.3023	0.0130334	0.0333075	-3.7692	FALSE	TRUE	*	Higher in Caenophidia	TRUE
Paracoccus	2.928	1.0976	0.014788	0.0364418	2.6676	TRUE	TRUE	*	Higher in Henophidia	TRUE
Falsochrobactrum	1.2367	0.3119	0.0166046	0.0395076	3.9652	FALSE	TRUE	*	Higher in Henophidia	TRUE
