## Supplementary material for "Comparative analysis of cloacal microbiota in *Henophidia* (non-venomous) and *Caenophidia* (venomous) snakes": Table S5

### Sheet: Table S5_1
Taxon_Name	Mean_Abundance	SD_Abundance	Prevalence	Mean_Caenophidia	Prev_Caenophidia	Mean_Henophidia	Prev_Henophidia	N_Samples_Present	N_Total_Samples
Salmonella_692099	19.99	20.5239	97.1429	23.1611	100	10.8289	88.8889	68	70
Bacteroides_H	13.5317	17.302	97.1429	15.2203	98.0769	8.65338	94.4444	68	70
Morganella	9.13512	12.7401	95.7143	9.48549	98.0769	8.12294	88.8889	67	70
Citrobacter_A_692098	7.50502	15.7906	72.8571	5.6252	67.3077	12.9356	88.8889	51	70
Providencia_A_732258	6.46223	10.5959	82.8571	5.85779	82.6923	8.20839	83.3333	58	70
Achromobacter	5.40705	16.9396	72.8571	7.17214	84.6154	0.307889	38.8889	51	70
Photorhabdus	4.14295	11.946	50	5.02182	59.6154	1.60401	22.2222	35	70
Pseudomonas_E_650326	4.05564	7.98524	81.4286	3.9745	84.6154	4.29007	72.2222	57	70
Lachnospiraceae_gen	2.94444	5.24775	84.2857	3.68963	94.2308	0.791657	55.5556	59	70
Enterobacteriaceae_A_gen	2.84614	9.02327	60	3.50339	67.3077	0.947442	38.8889	42	70
Paracoccus	2.81205	8.97624	47.1429	0.12344	30.7692	10.5792	94.4444	33	70
Campylobacter_B	2.55425	8.36853	51.4286	3.15201	57.6923	0.82738	33.3333	36	70
Akkermansia	2.22537	7.31184	62.8571	1.17691	61.5385	5.25428	66.6667	44	70
Clostridium_AQ	1.99913	5.49353	74.2857	2.08056	76.9231	1.76389	66.6667	52	70
Chryseobacterium_796614	1.51379	9.7831	30	0.0777922	28.8462	5.66222	33.3333	21	70
Copromonas	1.43842	5.25369	40	1.17497	40.3846	2.19953	38.8889	28	70
Klebsiella_724518	1.33858	4.48275	41.4286	1.75633	48.0769	0.131767	22.2222	29	70
Enterocloster	1.19272	4.35961	51.4286	1.47758	46.1538	0.369776	66.6667	36	70
Proteus	1.15412	3.30952	47.1429	0.309437	36.5385	3.59432	77.7778	33	70
Chitinophagaceae_966727_gen	0.984023	6.00771	25.7143	0.0665957	23.0769	3.63437	33.3333	18	70
Escherichia_710834	0.966992	2.80219	65.7143	0.871731	67.3077	1.24219	61.1111	46	70
Staphylococcus	0.739202	4.88098	28.5714	0.840121	21.1538	0.447659	50	20	70
Brevibacterium	0.71258	2.12169	42.8571	0.33918	32.6923	1.79129	72.2222	30	70
Corynebacterium	0.637335	1.55598	45.7143	0.366913	40.3846	1.41855	61.1111	32	70
Fusobacterium_A	0.635433	1.8267	42.8571	0.601949	34.6154	0.732164	66.6667	30	70
Sphingobacterium	0.618056	2.73609	35.7143	0.481922	21.1538	1.01133	77.7778	25	70
Dietzia	0.601068	2.75493	32.8571	0.638377	26.9231	0.493288	50	23	70
Enterococcus_H_360604	0.356579	0.908278	47.1429	0.384528	48.0769	0.275836	44.4444	33	70
Parabacteroides_B_862066	0.346	0.977917	41.4286	0.186085	36.5385	0.807975	55.5556	29	70
Bilophila/DTU012_g	0.322849	0.779137	48.5714	0.326027	48.0769	0.313669	50	34	70
Lactobacillus	0.264571	1.48524	37.1429	0.312268	36.5385	0.12678	38.8889	26	70
SFMI01	0.123841	0.629952	50	0.159424	51.9231	0.0210477	44.4444	35	70
Clostridium_T	0.120943	0.372193	42.8571	0.10125	34.6154	0.177835	66.6667	30	70
Paraclostridium	0.0894827	0.404289	38.5714	0.0881582	30.7692	0.0933089	61.1111	27	70
Desulfovibrio_R_446353	0.0796244	0.14555	41.4286	0.0681416	36.5385	0.112797	55.5556	29	70
Hungatella_A_128155	0.0790248	0.189689	32.8571	0.0411847	25	0.188341	55.5556	23	70
GCA-900066495	0.0736907	0.238271	38.5714	0.0857251	40.3846	0.0389246	33.3333	27	70

### Sheet: Table S5_2
Taxon_Name	Mean_Abundance	SD_Abundance	Prevalence	N_Samples_Present	N_Total_Samples
Eggerthellaceae_gen	62.4285	45.2308	75	39	52
Eggerthella	21.1994	39.2369	38.4615	20	52
Klebsiella_711353	8.67983	23.3121	44.2308	23	52

### Sheet: Table S5_3
Taxon_Name	Mean_Abundance	SD_Abundance	Prevalence	N_Samples_Present	N_Total_Samples
Jonquetella	11.1639	21.39	44.4444	8	18
Bowdeniella	10.5781	19.624	66.6667	12	18
Campylobacteraceae_gen	6.21126	18.9327	22.2222	4	18
Haoranjiania	5.71455	12.7268	55.5556	10	18
Brucella_498859	5.40772	16.7675	50	9	18
Alcaligenes	4.94222	17.153	33.3333	6	18
Advenella	3.76927	9.05725	33.3333	6	18
Burkholderiaceae_A_592522_gen	3.61392	7.7449	50	9	18
Proteiniphilum	3.07661	4.99682	55.5556	10	18
Neisseriaceae_563222_g	3.00334	9.1383	22.2222	4	18
Stenotrophomonas_A_615274	2.97376	5.87869	33.3333	6	18
Comamonas_F_589250	2.52432	4.82746	38.8889	7	18
Odoribacter_865974	2.44221	7.37526	50	9	18
Lysobacter_B_615592	2.18481	4.69548	61.1111	11	18
Gordonia_B_376796	2.15398	6.92752	55.5556	10	18
Clostridium_X	1.98915	5.45368	33.3333	6	18
Cloacibacillus	1.93929	4.79957	50	9	18
Fusobacterium_C	1.81878	5.44796	27.7778	5	18
Spyradosoma	1.73555	6.72548	22.2222	4	18
Flavobacterium	1.56694	2.7485	50	9	18
Pseudomonas_E_647464	1.42115	3.76443	33.3333	6	18
Acinetobacter	1.31321	3.96681	38.8889	7	18
Burkholderiaceae_A_595422_gen	1.27314	4.09181	27.7778	5	18
Enemella	1.10628	3.56769	33.3333	6	18
Enterobacterales_A_737866_fam_gen	1.02535	2.05659	33.3333	6	18
Acidovorax_A	1.00155	3.22383	27.7778	5	18
Sphaerochaeta_A_985280	0.869289	3.40953	27.7778	5	18
Actinomycetaceae_gen	0.68257	1.45721	27.7778	5	18
Mammaliicoccus_319278	0.604055	1.67952	22.2222	4	18
Pseudomonas_A	0.586319	1.66445	22.2222	4	18
Brachybacterium	0.579157	1.38606	38.8889	7	18
Chlamydophila	0.51713	1.34392	27.7778	5	18
Lacipirellula	0.507151	1.88271	33.3333	6	18
Shinella	0.482738	1.19201	38.8889	7	18
UBA932_gen	0.465056	1.58894	33.3333	6	18
Falsochrobactrum	0.421271	1.24125	22.2222	4	18
Cellulosilyticaceae_g	0.39534	0.813424	44.4444	8	18
Rothia	0.38254	1.07201	22.2222	4	18
WCHB1-69_g	0.369437	1.47784	22.2222	4	18
Glutamicibacter	0.365621	0.729685	44.4444	8	18
Kocuria	0.365516	0.825504	33.3333	6	18
Pirellulaceae_gen	0.359481	1.41245	27.7778	5	18
Hydrogenophaga_590395	0.356264	1.13227	27.7778	5	18
Clostridium_AB	0.338217	0.918357	27.7778	5	18
Oceanirhabdus	0.327172	1.23634	27.7778	5	18
Muricomes_149725	0.314952	1.21895	27.7778	5	18
Terrisporobacter	0.311352	1.23651	27.7778	5	18
Oscillibacter	0.307186	0.717709	38.8889	7	18
Propionibacteriaceae_gen	0.294541	0.55696	38.8889	7	18
Bosea	0.290687	0.718183	27.7778	5	18
Enterococcus_A	0.276217	0.801015	22.2222	4	18
Dethiosulfovibrionaceae_gen	0.244697	0.647942	27.7778	5	18
Nakamurella	0.228486	0.552153	27.7778	5	18
Brevundimonas	0.211019	0.381977	33.3333	6	18
Pirellula_B_754616	0.210021	0.68404	22.2222	4	18
Kaistella	0.19856	0.6224	22.2222	4	18
Actinomycetales_fam_gen	0.150705	0.338746	27.7778	5	18
Rhodobacteraceae_gen	0.148922	0.474497	22.2222	4	18
Pseudomonas_E_648040	0.143723	0.326981	33.3333	6	18
Erysipelatoclostridium	0.143484	0.363306	22.2222	4	18
Methyloversatilis	0.134668	0.472656	22.2222	4	18
Raoultibacter	0.104304	0.203835	38.8889	7	18
Thermomicrobiales_f_g	0.0963578	0.270508	27.7778	5	18
Barrientosiimonas	0.0963024	0.247465	27.7778	5	18
Planobacterium	0.0949474	0.262039	22.2222	4	18
Mycobacteriaceae_gen	0.0890734	0.210403	22.2222	4	18
Clostridium_Q_134516	0.0888438	0.292854	27.7778	5	18
Butyricimonas	0.0887017	0.253272	22.2222	4	18
Dermatophilaceae_390796_gen	0.0873678	0.269404	22.2222	4	18
Clostridium_P	0.0756088	0.248435	22.2222	4	18
Vagococcus_B	0.0693754	0.188726	22.2222	4	18
Phreatobacter	0.0691338	0.21256	22.2222	4	18
Intestinibacillus	0.067886	0.181058	27.7778	5	18
Microbacteriaceae_gen	0.067767	0.234997	22.2222	4	18
Sphingomonadaceae_gen	0.0662031	0.183958	27.7778	5	18
Pseudoxanthomonas_A_615337	0.0639306	0.172408	22.2222	4	18
Leucobacter	0.048487	0.100022	27.7778	5	18
Arachnia	0.0435711	0.0764553	38.8889	7	18
Anaerotignum_189125	0.042389	0.0935407	22.2222	4	18
Rhizobiaceae_A_499470_gen	0.036937	0.112725	22.2222	4	18
Acidimicrobiales_fam_gen	0.028946	0.0600281	22.2222	4	18
Lawsonibacter	0.0209808	0.0434383	22.2222	4	18
BX12	0.0189541	0.0419467	22.2222	4	18
