## Supplementary material for "Comparative analysis of cloacal microbiota in *Henophidia* (non-venomous) and *Caenophidia* (venomous) snakes": Table S3

### Sheet: Table S3_1
Distance	Variable	R2	Omega2	p_value	Significance
Bray-Curtis	Taxonomic_clade	0.0427	0.0322	0.001	**
Bray-Curtis	Sex	0.0226	0.0108	0.028	*
Bray-Curtis	Husbandry_updated	0.0983	0.0498	0.001	**
Jaccard	Taxonomic_clade	0.0309	0.0219	0.005	**
Jaccard	Sex	0.0146	0.003	0.228	ns
Jaccard	Husbandry_updated	0.1112	0.0695	0.001	**

### Sheet: Table S3_2
Distance	Test	F_value	p_value	Significance
Bray-Curtis	Overall ANOVA (Taxonomic_clade)	3.01508	0.0870221	ns
Jaccard	Overall ANOVA (Taxonomic_clade)	2.53826	0.115755	ns

### Sheet: Table S3_3
Distance	Taxon	NMDS1	NMDS2	r2	p_value	Significance
Bray-Curtis	Paracoccus	-0.9966	0.0827	0.2641	0.001	**
Bray-Curtis	Salmonella_692099	0.6009	0.7993	0.4632	0.001	**
Bray-Curtis	Citrobacter_A_692098	-0.1977	-0.9803	0.2264	0.001	**
Bray-Curtis	Photorhabdus	0.9601	-0.2796	0.1021	0.032	*
Bray-Curtis	Providencia_A_732258	-0.6394	0.7689	0.1393	0.005	**
Bray-Curtis	Morganella	-0.7141	0.7001	0.13	0.005	**
Bray-Curtis	Pseudomonas_E_650326	0.9329	-0.3601	0.0185	0.534	ns
Bray-Curtis	Achromobacter	0.8001	-0.5998	0.327	0.001	**
Bray-Curtis	Akkermansia	-0.9739	-0.2271	0.0385	0.223	ns
Bray-Curtis	Eggerthellaceae_gen	0.9914	-0.1311	0.0347	0.315	ns
Bray-Curtis	Bacteroides_H	0.0994	-0.9951	0.1379	0.006	**
Bray-Curtis	Clostridium_AQ	-0.303	-0.953	0.0586	0.143	ns
Bray-Curtis	Campylobacter_B	0.9369	0.3495	0.0489	0.168	ns
Bray-Curtis	Jonquetella	-0.7119	-0.7023	0.267	0.001	**
Bray-Curtis	Lachnospiraceae_gen	0.9946	-0.1038	0.1982	0.004	**
Jaccard	Paracoccus	0.9842	-0.1768	0.1338	0.018	*
Jaccard	Salmonella_692099	-0.9976	0.0692	0.216	0.003	**
Jaccard	Citrobacter_A_692098	0.6038	0.7971	0.0404	0.248	ns
Jaccard	Photorhabdus	-0.9833	0.1821	0.0273	0.391	ns
Jaccard	Providencia_A_732258	0.7152	-0.6989	0.0225	0.492	ns
Jaccard	Morganella	-0.5672	0.8236	0.0079	0.778	ns
Jaccard	Pseudomonas_E_650326	-0.6962	0.7178	0.0299	0.358	ns
Jaccard	Achromobacter	-0.9435	-0.3314	0.0837	0.07	ns
Jaccard	Akkermansia	0.5825	-0.8129	0.0759	0.081	ns
Jaccard	Eggerthellaceae_gen	-0.4934	-0.8698	0.0686	0.107	ns
Jaccard	Bacteroides_H	-0.1251	-0.9921	0.0999	0.029	*
Jaccard	Clostridium_AQ	-0.1011	-0.9949	0.001	0.963	ns
Jaccard	Campylobacter_B	-0.6029	0.7978	0.094	0.036	*
Jaccard	Jonquetella	0.998	0.0632	0.1795	0.002	**
Jaccard	Lachnospiraceae_gen	-0.6151	-0.7884	0.0353	0.304	ns
