## Supplementary material for "Comparative analysis of cloacal microbiota in *Henophidia* (non-venomous) and *Caenophidia* (venomous) snakes": Table S2

### Sheet: Table S2
Sample_ID	Clade	Family	Genus	Species	Sex	Husbandry
S_19442	Caenophidia	Viperidae	Vipera	Vipera aspis x latastei (hybride)	female	H1
S_19444	Caenophidia	Viperidae	Vipera	Vipera aspis hugyi	female	H1
S_19445	Caenophidia	Viperidae	Vipera	Vipera aspis x latastei (hybride)	female	H1
S_19446	Caenophidia	Viperidae	Vipera	Vipera latastei	female	H5
S_19447	Caenophidia	Viperidae	Vipera	Vipera raddai	male	H2
S_19449	Caenophidia	Viperidae	Montivipera	Montivipera wagneri	female	H5
S_19451	Caenophidia	Viperidae	Montivipera	Montivipera xanthina	male	H5
S_19453	Caenophidia	Viperidae	Montivipera	Montivipera wagneri	male	H5
S_19455	Caenophidia	Viperidae	Vipera	Vipera aspis x latastei (hybride)	female	H1
S_19456	Caenophidia	Viperidae	Montivipera	Montivipera xanthina	male	H5
S_19458	Caenophidia	Viperidae	Bitis	bitis arietans	male	H4
S_19459	Caenophidia	Viperidae	Vipera	vipera ammodytes	male	H4
S_19460	Caenophidia	Colubridae	Pantherophis	pantherophis guttatus	male	H4
S_19461	Caenophidia	Viperidae	Montivipera	Montivipera raddei	male	H5
S_19462	Henophidia	Boidae	Sanzinia	Madagaskar Hundskopfboa	female	H3
S_19464	Caenophidia	Viperidae	Montivipera	Montivipera albizona	male	H5
S_19465	Henophidia	Pythonidae	Morelia	Morelia Viridis	female	H3
S_19469	Caenophidia	Viperidae	Vipera	Vipera a. ammodytes "Skutari see"	male	H1
S_19472	Caenophidia	Viperidae	Montivipera	Montivipera bulgardaghica	female	H1
S_19476	Caenophidia	Viperidae	Vipera	Vipera transcaucasiana	female	H1
S_19477	Caenophidia	Viperidae	Montivipera	Montivipera bulgardaghica	male	H1
S_19479	Caenophidia	Viperidae	Montivipera	Montivipera xanthina	male	H1
S_19481	Caenophidia	Viperidae	Atheris	Atheris nischei	female	H1
S_19483	Caenophidia	Viperidae	Montivipera	Montivipera bulgardaghica	female	H1
S_19485	Caenophidia	Viperidae	Bitis	Bitis caudalis	female	H1
S_19490	Caenophidia	Viperidae	Montivipera	Montivipera xanthina	female	H1
S_19491	Caenophidia	Viperidae	Vipera	Vipera a. ammodytes "Skutari see"	female	H1
S_19497	Caenophidia	Viperidae	Montivipera	Montivipera bulgardaghica	male	H1
S_19498	Caenophidia	Viperidae	Vipera	Vipera a. ruffoi	male	H1
S_19499	Caenophidia	Viperidae	Vipera	Vipera dinniki	female	H1
S_19500	Caenophidia	Viperidae	Vipera	Vipera a. ammodytes "Ada"	female	H1
S_19505	Caenophidia	Viperidae	Vipera	Vipera kaznakovi	female	H1
S_19506	Caenophidia	Viperidae	Montivipera	Vipera vagneri	male	H2
S_19510	Caenophidia	Viperidae	Vipera	Vipera ammodytes	male	H2
S_19518	Henophidia	Pythonidae	Python	Python molurus bivittatus (Tigerpython)	male	H2
S_19521	Caenophidia	Viperidae	Vipera	Vipera ammodytes	female	H2
S_19527	Henophidia	Pythonidae	Python	Python regius	male	H2
S_19529	Caenophidia	Viperidae	Bitis	Bitis gabonica rhinoceros (Gabun viper)	female	H2
S_19531	Caenophidia	Viperidae	Montivipera	Montivipera wagneri	female	H5
S_19535	Henophidia	Boidae	Sanzinia	Sanzinia m. madagasgariensis	male	H3
S_19544	Henophidia	Pythonidae	Malayopython	Timor Python	male	H3
S_19545	Caenophidia	Colubridae	Lampropeltis	lampropeltis getula nigrita	male	H4
S_19546	Caenophidia	Colubridae	Heterodon	heterodon nasicus	male	H4
S_19547	Caenophidia	Viperidae	Montivipera	Montivipera raddei	female	H5
S_19548	Henophidia	Boidae	Corallus	Corallus batesii	male	H3
S_19549	Henophidia	Boidae	Chilabothrus	Epicrates subflavus	male	H3
S_19550	Henophidia	Pythonidae	Morelia	Morelia Viridis	male	H3
S_19556	Caenophidia	Viperidae	Montivipera	Montivipera albizona	female	H5
S_19559	Henophidia	Pythonidae	Bothrochilus	Liasisboa / Bothrochilus boa	male	H3
S_19560	Caenophidia	Elapidae	Aspidelaps	aspidelaps lubricus	male	H4
S_19561	Caenophidia	Viperidae	Sistrurus	sistrurus miliarius barburi	male	H4
S_19562	Caenophidia	Viperidae	Vipera	vipera ammodytes	male	H4
S_19569	Henophidia	Boidae	Corallus	Corallus caninus	male	H3
S_19572	Henophidia	Boidae	Eunectes	Eunectes notaeus	male	H4
S_19573	Caenophidia	Colubridae	Lampropeltis	lampropeltis getula nigrita	male	H4
S_19574	Caenophidia	Elapidae	Aspidelaps	aspidelaps lubricus	male	H4
S_19575	Caenophidia	Viperidae	Agkistrodon	agkistrodon contortrix	male	H4
S_19576	Henophidia	Boidae	Eunectes	eunectes notaeus	male	H4
S_19577	Henophidia	Boidae	Sanzinia	Sanzinia m. madagasgariensis	female	H3
S_19579	Henophidia	Pythonidae	Python	Python regius 2	male	H3
S_19585	Henophidia	Boidae	Corallus	Corallus caninus	male	H3
S_19587	Henophidia	Pythonidae	Python	Python brongersmai	male	H3
S_19588	Caenophidia	Viperidae	Crotalus	crotalus enjo	male	H4
S_19589	Caenophidia	Viperidae	Trimeresurus	cryptelytrops albolabris	male	H4
S_19592	Caenophidia	Viperidae	Vipera	Vipera kaznakovi	female	H1
S_19598	Caenophidia	Viperidae	Vipera	Vipera dinniki	female	H1
S_19602	Caenophidia	Elapidae	Naja	Naja naja	female	H1
S_19608	Caenophidia	Viperidae	Vipera	Vipera a. ammodytes "Skutari see"	male	H1
S_19617	Caenophidia	Viperidae	Montivipera	Montivipera bulgardaghica	female	H1
S_19618	Henophidia	Pythonidae	Morelia	Morelia bredli	female	H1
